# Mapping antibiotic resistance determinants in oral streptococci

**DOI:** 10.64898/2026.02.06.700101

**Authors:** Kazi Shefaul Mulk Shawrob, Andreas Solberg Sagen, Tracy Munthali Lunde, Biramitha Sribasgaran, Saba Ghafoor, Mohammed Al-Haroni, Rebecca Ashley Gladstone, Gabriela Salvadori, Roger Junges

## Abstract

**Background:** Antibiotic resistance is a global priority in healthcare. Leveraging thousands of whole-genome sequences, here we reveal the core resistance determinants of oral streptococci, focusing on assessing pattern variability and gene exchange across commensals and pathogens.

**Methods:** Genomic information was obtained from the National Center for Biotechnology Information. Determinants of antibiotic resistance were identified using AMRFinderPlus and CARD. ICEscreen was employed for calling of integrative and conjugative elements. Variability and recombination in penicillin-binding protein sequences were assessed with MMseqs2 and fastGEAR.

**Results:** A total of 2,087 genomes from 15 species were included with members from the mitis, mutans, anginosus, salivarius, and bovis groups. We observed 3,576 hits from 55 unique resistance genes conferring resistance to 11 antibiotic classes. The species with most resistance determinants per genome were identified as *Streptococcus mitis* (2.7), *Streptococcus oralis* (2.5), *Streptococcus parasanguinis* (1.9), *Streptococcus gallolyticus* (1.3), and *Streptococcus anginosus* (1.2). The two latter species also presented the most diverse composition of determinants. Over 1,800 integrative and conjugative elements were shown across all genomes, with nearly 18% of them carrying at least one antibiotic resistance gene. Penicillin-binding protein variation analyses showed a high diversity in the mitis group. Even though *S. mitis* and *S. oralis* composed less than 4% of the genomes included in the analyses, they were recognized as sources of DNA for over a third of recombination events in *pbp1a* and nearly half for both *pbp2b* and *pbp2x* in resistant isolates of *Streptococcus pneumoniae*.

**Conclusions:** We show that tetracycline and macrolide resistance were highly abundant and tightly connected to integrative and conjugative elements. Further, recent recombination data show frequent genetic exchange from oral streptococci to beta-lactam-resistant *S. pneumoniae*. Finally, assessing the dynamics of genetic exchange across species is central for the development of strategies to mitigate the impact of antibiotic resistance.
