## Supplementary tables for "Mapping antibiotic resistance determinants in oral streptococci"

### Sheet: Table S1
Table S1. Genome metadata of oral streptococcal genomes included in this study.
Species	RefSeq	Chromossome	Complete genome	Scaffold	Contig
Mitis group	922	3	74	268	577
S. mitis	242	0	17	40	185
S. oralis	247	2	27	88	130
S. sanguinis	114	0	7	38	69
S. parasanguinis	172	0	5	76	91
S. gordonii	101	1	14	19	67
S. cristatus	46	0	4	7	35
Salivarius group	318	1	39	145	133
S. salivarius	281	1	37	135	108
S. vestibularis	37	0	2	10	25
Bovis group	53	1	9	33	10
S. gallolyticus	53	1	9	33	10
Mutans group	446	3	37	55	351
S. mutans	393	3	31	52	307
S. sobrinus	51	0	6	3	42
S. downei	2	0	0	0	2
Anginosus group	348	1	38	118	191
S. intermedius	55	0	8	11	36
S. anginosus	257	1	21	93	142
S. constellatus	36	0	9	14	13
Total	2087	9	197	619	1262

### Sheet: Table S2
Table S2. Benchmarking detection of antimicrobial resistance genes in S. oralis genomes (n=247). Distribution of resistance gene counts detected across five AMR databases - CARD, MEGARes, ARG-ANNOT, ResFinder, and NCBI - via Abricate coupled with AMRFinderPlus. Each row represents an individual gene and its corresponding detection frequency, with the bottom row summarizing the total counts per da…
Class	Gene	AMRFinder+	ARG-Annot	CARD	MegaRes	NCBI	ResFinder
Beta-lactams	pbp1b	0	4	0	0	0	0
Fluoroquinolones	pat(A)	0	0	1	1	0	0
	pat(AB)	0	0	195	195	0	0
	pat(B)	0	0	48	48	0	0
	pmr(A)	0	0	29	29	0	0
Lincosamides	lsa(C)	4	4	4	4	4	4
	rlm(A)	0	0	0	246	0	0
	RlmA(II)	0	0	246	0	0	0
Macrolides	erm(B)	15	15	15	15	15	15
	mef(A)	77	76	0	76	76	76
	mef(E)	0	0	5	5	0	0
	msr(D)	76	75	0	75	75	75
Tetracyclines	tet(32)	2	2	2	2	2	2
	tet(L)	1	1	1	1	1	1
	tet(M)	40	43	43	43	43	43
Other	qac(C)	0	0	0	25	0	0
Total		215	220	589	765	216	216

### Sheet: Table S3
Table S3. Distribution of antibiotic resistance genes by species surveyed harmonizing results from AMRFinderPlus and CARD. Total genomes included were 2,087. Each row represents an individual gene and its corresponding detection frequency, with the bottom row summarizing the total counts per species and the number of included genomes. Species are color-coded by streptococcal group.
Resistome		Total	S. mitis		S. oralis		S. parasanguinis		S. cristatus		S. gordonii		S. sanguinis		S. salivarius		S. vestibularis		S. gallolyticus		S. mutans		S. sobrinus		S. downei		S. anginosus		S. constellatus		S. intermedius
Class	Gene	n	n	%	n	%	n	%	n	%	n	%	n	%	n	%	n	%	n	%	n	%	n	%	n	%	n	%	n	%	n	%
AMINOGLYCOSIDE		46
	aac(6')-Ie/aph(2'')-Ia	6	1	0.41	0	0	0	0	0	0	0	0	1	0.88	0	0	0	0	4	7.55	0	0	0	0	0	0	0	0	0	0	0	0
	aad(6)	8	1	0.41	0	0	0	0	0	0	0	0	0	0	0	0	0	0	4	7.55	1	0.25	0	0	0	0	2	0.78	0	0	0	0
	aadA1	1	0	0	0	0	0	0	0	0	0	0	1	0.88	0	0	0	0	0	0	0	0	0	0	0	0	0	0	0	0	0	0
	ant(6)-Ia	15	1	0.41	0	0	0	0	0	0	0	0	0	0	0	0	0	0	8	15.09	1	0.25	0	0	0	0	5	1.95	0	0	0	0
	ant(9)-Ia	1	0	0	0	0	0	0	0	0	0	0	0	0	0	0	0	0	1	1.89	0	0	0	0	0	0	0	0	0	0	0	0
	aph(2'')-IIIa	1	0	0	0	0	0	0	0	0	0	0	0	0	0	0	0	0	1	1.89	0	0	0	0	0	0	0	0	0	0	0	0
	aph(3')-IIIa	12	1	0.41	0	0	0	0	0	0	0	0	0	0	0	0	0	0	5	9.43	4	1.02	0	0	0	0	2	0.78	0	0	0	0
	spw	2	0	0	0	0	0	0	0	0	0	0	0	0	0	0	0	0	2	3.77	0	0	0	0	0	0	0	0	0	0	0	0
BETA-LACTAM		2
	blaTEM-116	2	0	0	0	0	0	0	0	0	0	0	0	0	2	0.71	0	0	0	0	0	0	0	0	0	0	0	0	0	0	0	0
FLUOROQUINOLONE		737
	patA	1	0	0	1	0.4	0	0	0	0	0	0	0	0	0	0	0	0	0	0	0	0	0	0	0	0	0	0	0	0	0	0
	patAB	430	234	96.69	195	78.95	0	0	1	2.17	0	0	0	0	0	0	0	0	0	0	0	0	0	0	0	0	0	0	0	0	0	0
	patB	53	5	2.07	48	19.43	0	0	0	0	0	0	0	0	0	0	0	0	0	0	0	0	0	0	0	0	0	0	0	0	0	0
	pmrA	253	224	92.56	29	11.74	0	0	0	0	0	0	0	0	0	0	0	0	0	0	0	0	0	0	0	0	0	0	0	0	0	0
GLYCOPEPTIDE		8
	vanG	1	0	0	0	0	0	0	0	0	0	0	0	0	0	0	0	0	0	0	0	0	0	0	0	0	1	0.39	0	0	0	0
	vanR-G	1	0	0	0	0	0	0	0	0	0	0	0	0	0	0	0	0	0	0	0	0	0	0	0	0	1	0.39	0	0	0	0
	vanS-G	1	0	0	0	0	0	0	0	0	0	0	0	0	0	0	0	0	0	0	0	0	0	0	0	0	1	0.39	0	0	0	0
	vanT-G	1	0	0	0	0	0	0	0	0	0	0	0	0	0	0	0	0	0	0	0	0	0	0	0	0	1	0.39	0	0	0	0
	vanU-G	1	0	0	0	0	0	0	0	0	0	0	0	0	0	0	0	0	0	0	0	0	0	0	0	0	1	0.39	0	0	0	0
	vanW-G	1	0	0	0	0	0	0	0	0	0	0	0	0	0	0	0	0	0	0	0	0	0	0	0	0	1	0.39	0	0	0	0
	vanXY	1	0	0	0	0	0	0	0	0	0	0	0	0	0	0	0	0	0	0	0	0	0	0	0	0	1	0.39	0	0	0	0
	vanY-G1	1	0	0	0	0	0	0	0	0	0	0	0	0	0	0	0	0	0	0	0	0	0	0	0	0	1	0.39	0	0	0	0
LINCOSAMIDE		554
	lnu(B)	7	0	0	0	0	0	0	0	0	0	0	0	0	0	0	0	0	4	7.55	0	0	0	0	0	0	3	1.17	0	0	0	0
	lnu(C)	6	2	0.83	0	0	0	0	0	0	0	0	0	0	1	0.36	0	0	3	5.66	0	0	0	0	0	0	0	0	0	0	0	0
	lsa	2	0	0	0	0	0	0	0	0	0	0	0	0	0	0	1	2.7	0	0	0	0	0	0	0	0	1	0.39	0	0	0	0
	lsa(C)	43	3	1.24	4	1.62	21	12.21	1	2.17	0	0	0	0	9	3.2	2	5.41	0	0	0	0	0	0	0	0	3	1.17	0	0	0	0
	lsa(E)	7	0	0	0	0	0	0	0	0	0	0	0	0	0	0	0	0	4	7.55	0	0	0	0	0	0	3	1.17	0	0	0	0
	RlmA(II)	489	242	100	246	99.6	0	0	1	2.17	0	0	0	0	0	0	0	0	0	0	0	0	0	0	0	0	0	0	0	0	0	0
MACROLIDE		1296
	erm(A)	34	0	0	0	0	0	0	0	0	0	0	0	0	0	0	0	0	2	3.77	0	0	0	0	0	0	30	11.67	2	5.56	0	0
	erm(B)	147	17	7.02	15	6.07	7	4.07	8	17.39	6	5.94	9	7.89	36	12.81	0	0	10	18.87	2	0.51	0	0	0	0	25	9.73	1	2.78	11	20
	erm(T)	10	0	0	0	0	0	0	0	0	0	0	0	0	0	0	0	0	3	5.66	0	0	0	0	0	0	7	2.72	0	0	0	0
	mef(A)	533	112	46.28	76	30.77	123	71.51	12	26.09	21	20.79	17	14.91	138	49.11	2	5.41	2	3.77	0	0	0	0	0	0	28	10.89	1	2.78	1	1.82
	mef(E)	40	5	2.07	5	2.02	4	2.33	1	2.17	2	1.98	0	0	2	0.71	0	0	0	0	0	0	0	0	0	0	6	2.33	14	38.89	1	1.82
	mef(H)	1	0	0	0	0	0	0	0	0	0	0	0	0	0	0	0	0	1	1.89	0	0	0	0	0	0	0	0	0	0	0	0
	msr(D)	531	111	45.87	75	30.36	122	70.93	12	26.09	21	20.79	17	14.91	139	49.47	2	5.41	2	3.77	0	0	0	0	0	0	28	10.89	1	2.78	1	1.82
PHENICOL		32
	cat-TC	5	1	0.41	0	0	0	0	0	0	1	0.99	0	0	0	0	0	0	1	1.89	0	0	0	0	0	0	2	0.78	0	0	0	0
	catA	3	1	0.41	0	0	0	0	0	0	1	0.99	0	0	0	0	0	0	1	1.89	0	0	0	0	0	0	0	0	0	0	0	0
	catA1	1	0	0	0	0	0	0	0	0	0	0	0	0	0	0	0	0	0	0	1	0.25	0	0	0	0	0	0	0	0	0	0
	catA16	8	1	0.41	0	0	0	0	0	0	0	0	0	0	7	2.49	0	0	0	0	0	0	0	0	0	0	0	0	0	0	0	0
	catI	1	0	0	0	0	0	0	0	0	0	0	0	0	0	0	0	0	0	0	1	0.25	0	0	0	0	0	0	0	0	0	0
	catQ	8	1	0.41	0	0	0	0	0	0	0	0	0	0	7	2.49	0	0	0	0	0	0	0	0	0	0	0	0	0	0	0	0
	cfr(D)	1	0	0	0	0	0	0	0	0	0	0	0	0	0	0	0	0	1	1.89	0	0	0	0	0	0	0	0	0	0	0	0
	fexA	2	0	0	0	0	0	0	0	0	0	0	0	0	0	0	0	0	2	3.77	0	0	0	0	0	0	0	0	0	0	0	0
	optrA	3	0	0	0	0	0	0	0	0	0	0	0	0	0	0	0	0	3	5.66	0	0	0	0	0	0	0	0	0	0	0	0
QUINOLONE		2
	qnrD1	2	0	0	0	0	0	0	0	0	0	0	0	0	0	0	0	0	0	0	0	0	0	0	0	0	2	0.78	0	0	0	0
STREPTOTHRICIN		5
	sat4	5	1	0.41	0	0	0	0	0	0	0	0	0	0	0	0	0	0	4	7.55	0	0	0	0	0	0	0	0	0	0	0	0
TETRACYCLINE		844
	tet(32)	14	0	0	2	0.81	0	0	0	0	0	0	0	0	0	0	0	0	0	0	0	0	0	0	0	0	8	3.11	2	5.56	2	3.64
	tet(C)	2	0	0	0	0	0	0	0	0	0	0	0	0	0	0	0	0	0	0	1	0.25	0	0	0	0	1	0.39	0	0	0	0
	tet(L)	38	0	0	1	0.4	0	0	0	0	0	0	0	0	0	0	0	0	10	18.87	0	0	0	0	0	0	27	10.51	0	0	0	0
	tet(M)	327	47	19.42	40	16.19	19	11.05	14	30.43	21	20.79	26	22.81	43	15.3	1	2.7	18	33.96	1	0.25	0	0	0	0	66	25.68	15	41.67	16	29.09
	tet(O)	112	5	2.07	0	0	30	17.44	0	0	0	0	2	1.75	0	0	2	5.41	4	7.55	0	0	0	0	0	0	67	26.07	1	2.78	1	1.82
	tet(O/W/32/O)	8	0	0	0	0	0	0	0	0	0	0	0	0	0	0	0	0	5	9.43	0	0	0	0	0	0	3	1.17	0	0	0	0
	tet(W)	1	1	0.41	0	0	0	0	0	0	0	0	0	0	0	0	0	0	0	0	0	0	0	0	0	0	0	0	0	0	0	0
	tetA(46)	171	0	0	0	0	171	99.42	0	0	0	0	0	0	0	0	0	0	0	0	0	0	0	0	0	0	0	0	0	0	0	0
	tetB(46)	171	0	0	0	0	171	99.42	0	0	0	0	0	0	0	0	0	0	0	0	0	0	0	0	0	0	0	0	0	0	0	0
TRIMETHOPRIM		50
	dfrF	50	0	0	0	0	0	0	0	0	0	0	0	0	0	0	0	0	1	1.89	0	0	0	0	0	0	49	19.07	0	0	0	0
Total counts of ARGs		3576	1017		737		668		50		73		73		384		10		106		12		0		0		376		37		33
Number of genomes included		2087	242		247		172		46		101		114		281		37		53		393		51		2		257		36		55

### Sheet: Table S4
Table S4. Complete ICEs detected by species. Number of genomes with an ICE present and number of ICEs with one or more ARGs associated with an ICE.
Species	Genomes	w/o ICE	Complete ICE			Partial ICE			Conjugation module
			Per genome	1 ARG	2+ ARGs	Per genome	1 ARG	2+ ARGs	Per genome	1 ARG	2+ ARGs
Mitis group	922	340	0.78	0.14	0.1101	0.2	0.11	0.0335	0.1	0.1435	0.0765
S. mitis	242	77	0.67	0.1472	0.1472	0.34	0.0723	0.0602	0.06	0.1429	0
S. oralis	247	86	0.91	0.115	0.0708	0.17	0	0.0698	0.03	0.25	0.125
S. sanguinis	114	35	1.04	0.1176	0.0924	0.28	0	0.0313	0.14	0.125	0.0625
S. parasanguinis	172	74	0.62	0.0943	0.0755	0.15	0.28	0.04	0.16	0	0.0714
S. gordonii	101	48	0.66	0.194	0.0746	0.13	0.3077	0	0.07	0.1429	0
S. cristatus	46	20	0.76	0.1714	0.2	0.13	0	0	0.11	0.2	0.2
Salivarius group	318	105	0.53	0.0773	0.0539	0.36	0.031	0.0265	0.12	0.303	0
S. salivarius	281	94	0.59	0.0958	0.1078	0.4	0.0619	0.0531	0.08	0.2727	0
S. vestibularis	37	11	0.46	0.0588	0	0.32	0	0	0.16	0.3333	0
Bovis group	53	7	1.87	0.0909	0.0505	0.25	0.1538	0.0769	0.45	0.0417	0.25
S. bovis/gallolyticus	53	7	1.87	0.0909	0.0505	0.25	0.1538	0.0769	0.45	0.0417	0.25
Mutans group	446	302	0.3	0	0	0.13	0	0	0.19	0	0
S. mutans	393	272	0.28	0	0	0.02	0	0	0.02	0	0
S. sobrinus	51	30	0.14	0	0	0.35	0	0	0.04	0	0
S. downei	2	0	0.5	0	0	0	0	0	0.5	0	0
Anginosus group	348	24	1.75	0.1413	0.0564	0.54	0.1765	0.0124	0.31	0.2048	0.0539
S. intermedius	257	11	2.25	0.1107	0.0363	0.94	0.0909	0.0372	0.53	0.0588	0.1618
S. anginosus	55	11	1.42	0.1026	0.1154	0.16	0.3333	0	0.16	0.1111	0
S. constellatus	36	2	1.58	0.2105	0.0175	0.53	0.1053	0	0.25	0.4444	0
Total	2087	778	0.87	0.0899	0.0542	0.25	0.0943	0.0299	0.19	0.1386	0.0761

### Sheet: Table S5
Table S5. Predicted minimum inhibitory concentration data of each S. pneumoniae genome and distribution across clusters at 95% protein sequence identity.
pbp1a								pbp2b								pbp2x
Cluster	Susceptible	penMeningitis	cxm + penMeningitis	amx + croMeningitis + ctxMeningitis + cxm + mem + penMeningitis	Other	Total		Cluster	Susceptible	penMeningitis	cxm + penMeningitis	amx + croMeningitis + ctxMeningitis + cxm + mem + penMeningitis	Other	Total		Cluster	Susceptible	penMeningitis	cxm + penMeningitis	amx + croMeningitis + ctxMeningitis + cxm + mem + penMeningitis	Other	Total
Cluster_103	2 (0%)	0 (0.0%)	0 (0.0%)	0 (0.0%)	0 (0.0%)	2		Cluster_21	1 (0%)	0 (0.0%)	0 (0.0%)	0 (0.0%)	0 (0.0%)	1		Cluster_14	7 (0.1%)	2 (0.1%)	0 (0.0%)	0 (0.0%)	0 (0.0%)	9
Cluster_68	2 (0%)	4 (0.2%)	674 (38%)	533 (98%)	58 (16.4%)	1271		Cluster_26	9 (0.1%)	350 (19.8%)	1294 (73%)	521 (95.8%)	284 (80.2%)	2458		Cluster_23	3 (0%)	1 (0.1%)	834 (47.1%)	197 (36.2%)	101 (28.5%)	1136
Cluster_72	6036 (98.4%)	1004 (56.8%)	46 (2.6%)	0 (0.0%)	18 (5.1%)	7104		Cluster_40	1688 (27.5%)	29 (1.6%)	2 (0.1%)	0 (0.0%)	1 (0.3%)	1720		Cluster_45	5819 (94.8%)	874 (49.5%)	2 (0.1%)	0 (0.0%)	12 (3.4%)	6707
Cluster_83	1 (0%)	0 (0.0%)	9 (0.5%)	0 (0.0%)	78 (22%)	88		Cluster_41	2 (0%)	0 (0.0%)	0 (0.0%)	0 (0.0%)	0 (0.0%)	2		Cluster_51	178 (2.9%)	156 (8.8%)	0 (0.0%)	0 (0.0%)	2 (0.6%)	336
Cluster_86	86 (1.4%)	74 (4.2%)	2 (0.1%)	0 (0.0%)	0 (0.0%)	162		Cluster_42	1 (0%)	0 (0.0%)	0 (0.0%)	0 (0.0%)	0 (0.0%)	1		Cluster_52	44 (0.7%)	246 (13.9%)	4 (0.2%)	0 (0.0%)	5 (1.4%)	299
Cluster_10	0 (0.0%)	0 (0.0%)	0 (0.0%)	0 (0.0%)	1 (0.3%)	1		Cluster_43	1 (0%)	12 (0.7%)	4 (0.2%)	23 (4.2%)	28 (7.9%)	68		Cluster_55	2 (0%)	238 (13.5%)	0 (0.0%)	0 (0.0%)	0 (0.0%)	240
Cluster_100	0 (0.0%)	0 (0.0%)	0 (0.0%)	0 (0.0%)	6 (1.7%)	6		Cluster_44	1226 (20%)	28 (1.6%)	2 (0.1%)	0 (0.0%)	2 (0.6%)	1258		Cluster_59	1 (0%)	2 (0.1%)	0 (0.0%)	0 (0.0%)	0 (0.0%)	3
Cluster_105	0 (0.0%)	0 (0.0%)	3 (0.2%)	0 (0.0%)	3 (0.8%)	6		Cluster_45	398 (6.5%)	2 (0.1%)	0 (0.0%)	0 (0.0%)	2 (0.6%)	402		Cluster_60	2 (0%)	56 (3.2%)	0 (0.0%)	0 (0.0%)	1 (0.3%)	59
Cluster_106	0 (0.0%)	0 (0.0%)	0 (0.0%)	0 (0.0%)	2 (0.6%)	2		Cluster_46	1 (0%)	2 (0.1%)	377 (21.3%)	0 (0.0%)	4 (1.1%)	384		Cluster_83	1 (0%)	0 (0.0%)	0 (0.0%)	0 (0.0%)	0 (0.0%)	1
Cluster_36	0 (0.0%)	0 (0.0%)	0 (0.0%)	0 (0.0%)	1 (0.3%)	1		Cluster_47	512 (8.3%)	1 (0.1%)	1 (0.1%)	0 (0.0%)	1 (0.3%)	515		Cluster_84	28 (0.5%)	6 (0.3%)	0 (0.0%)	0 (0.0%)	0 (0.0%)	34
Cluster_66	0 (0.0%)	6 (0.3%)	10 (0.6%)	0 (0.0%)	18 (5.1%)	34		Cluster_48	6 (0.1%)	0 (0.0%)	0 (0.0%)	0 (0.0%)	0 (0.0%)	6		Cluster_87	2 (0%)	1 (0.1%)	0 (0.0%)	0 (0.0%)	0 (0.0%)	3
Cluster_67	0 (0.0%)	2 (0.1%)	481 (27.1%)	0 (0.0%)	54 (15.3%)	537		Cluster_49	1933 (31.5%)	217 (12.3%)	37 (2.1%)	0 (0.0%)	5 (1.4%)	2192		Cluster_47	0 (0.0%)	3 (0.2%)	223 (12.6%)	8 (1.5%)	45 (12.7%)	279
Cluster_69	0 (0.0%)	14 (0.8%)	13 (0.7%)	0 (0.0%)	5 (1.4%)	32		Cluster_50	1 (0%)	0 (0.0%)	0 (0.0%)	0 (0.0%)	0 (0.0%)	1		Cluster_49	0 (0.0%)	0 (0.0%)	0 (0.0%)	0 (0.0%)	7 (2%)	7
Cluster_70	0 (0.0%)	2 (0.1%)	0 (0.0%)	0 (0.0%)	5 (1.4%)	7		Cluster_51	62 (1%)	0 (0.0%)	0 (0.0%)	0 (0.0%)	0 (0.0%)	62		Cluster_50	0 (0.0%)	0 (0.0%)	4 (0.2%)	0 (0.0%)	5 (1.4%)	9
Cluster_71	0 (0.0%)	4 (0.2%)	96 (5.4%)	5 (0.9%)	48 (13.6%)	153		Cluster_52	1 (0%)	0 (0.0%)	0 (0.0%)	0 (0.0%)	0 (0.0%)	1		Cluster_53	0 (0.0%)	0 (0.0%)	8 (0.5%)	225 (41.4%)	40 (11.3%)	273
Cluster_73	0 (0.0%)	3 (0.2%)	164 (9.3%)	0 (0.0%)	10 (2.8%)	177		Cluster_53	24 (0.4%)	215 (12.2%)	6 (0.3%)	0 (0.0%)	0 (0.0%)	245		Cluster_54	0 (0.0%)	0 (0.0%)	1 (0.1%)	0 (0.0%)	1 (0.3%)	2
Cluster_76	0 (0.0%)	3 (0.2%)	23 (1.3%)	0 (0.0%)	20 (5.6%)	46		Cluster_54	4 (0.1%)	128 (7.2%)	6 (0.3%)	0 (0.0%)	2 (0.6%)	140		Cluster_56	0 (0.0%)	1 (0.1%)	188 (10.6%)	0 (0.0%)	11 (3.1%)	200
Cluster_79	0 (0.0%)	194 (11%)	16 (0.9%)	0 (0.0%)	3 (0.8%)	213		Cluster_55	1 (0%)	0 (0.0%)	0 (0.0%)	0 (0.0%)	0 (0.0%)	1		Cluster_57	0 (0.0%)	0 (0.0%)	0 (0.0%)	0 (0.0%)	1 (0.3%)	1
Cluster_81	0 (0.0%)	0 (0.0%)	19 (1.1%)	0 (0.0%)	1 (0.3%)	20		Cluster_56	3 (0%)	0 (0.0%)	0 (0.0%)	0 (0.0%)	0 (0.0%)	3		Cluster_58	0 (0.0%)	0 (0.0%)	11 (0.6%)	0 (0.0%)	2 (0.6%)	13
Cluster_82	0 (0.0%)	1 (0.1%)	0 (0.0%)	0 (0.0%)	1 (0.3%)	2		Cluster_58	1 (0%)	0 (0.0%)	0 (0.0%)	0 (0.0%)	0 (0.0%)	1		Cluster_63	0 (0.0%)	0 (0.0%)	1 (0.1%)	0 (0.0%)	25 (7.1%)	26
Cluster_84	0 (0.0%)	4 (0.2%)	89 (5%)	0 (0.0%)	8 (2.3%)	101		Cluster_59	1 (0%)	0 (0.0%)	0 (0.0%)	0 (0.0%)	0 (0.0%)	1		Cluster_66	0 (0.0%)	0 (0.0%)	0 (0.0%)	8 (1.5%)	1 (0.3%)	9
Cluster_85	0 (0.0%)	2 (0.1%)	0 (0.0%)	0 (0.0%)	2 (0.6%)	4		Cluster_60	1 (0%)	0 (0.0%)	0 (0.0%)	0 (0.0%)	0 (0.0%)	1		Cluster_67	0 (0.0%)	39 (2.2%)	0 (0.0%)	0 (0.0%)	1 (0.3%)	40
Cluster_87	0 (0.0%)	0 (0.0%)	0 (0.0%)	0 (0.0%)	1 (0.3%)	1		Cluster_61	3 (0%)	0 (0.0%)	0 (0.0%)	0 (0.0%)	0 (0.0%)	3		Cluster_69	0 (0.0%)	3 (0.2%)	14 (0.8%)	0 (0.0%)	12 (3.4%)	29
Cluster_9	0 (0.0%)	0 (0.0%)	0 (0.0%)	0 (0.0%)	1 (0.3%)	1		Cluster_62	2 (0%)	0 (0.0%)	0 (0.0%)	0 (0.0%)	0 (0.0%)	2		Cluster_71	0 (0.0%)	0 (0.0%)	0 (0.0%)	0 (0.0%)	1 (0.3%)	1
Cluster_90	0 (0.0%)	32 (1.8%)	1 (0.1%)	0 (0.0%)	1 (0.3%)	34		Cluster_63	1 (0%)	286 (16.2%)	22 (1.2%)	0 (0.0%)	7 (2%)	316		Cluster_77	0 (0.0%)	0 (0.0%)	103 (5.8%)	0 (0.0%)	5 (1.4%)	108
Cluster_94	0 (0.0%)	298 (16.9%)	88 (5%)	0 (0.0%)	1 (0.3%)	387		Cluster_64	1 (0%)	0 (0.0%)	0 (0.0%)	0 (0.0%)	0 (0.0%)	1		Cluster_78	0 (0.0%)	0 (0.0%)	17 (1%)	0 (0.0%)	13 (3.7%)	30
Cluster_97	0 (0.0%)	0 (0.0%)	0 (0.0%)	2 (0.4%)	1 (0.3%)	3		Cluster_65	11 (0.2%)	0 (0.0%)	0 (0.0%)	0 (0.0%)	0 (0.0%)	11		Cluster_79	0 (0.0%)	0 (0.0%)	0 (0.0%)	0 (0.0%)	4 (1.1%)	4
Cluster_102	0 (0.0%)	2 (0.1%)	0 (0.0%)	1 (0.2%)	0 (0.0%)	3		Cluster_66	4 (0.1%)	0 (0.0%)	0 (0.0%)	0 (0.0%)	0 (0.0%)	4		Cluster_81	0 (0.0%)	1 (0.1%)	60 (3.4%)	1 (0.2%)	3 (0.8%)	65
Cluster_88	0 (0.0%)	0 (0.0%)	0 (0.0%)	2 (0.4%)	0 (0.0%)	2		Cluster_68	116 (1.9%)	1 (0.1%)	0 (0.0%)	0 (0.0%)	0 (0.0%)	117		Cluster_85	0 (0.0%)	0 (0.0%)	1 (0.1%)	0 (0.0%)	1 (0.3%)	2
Cluster_101	0 (0.0%)	0 (0.0%)	1 (0.1%)	0 (0.0%)	0 (0.0%)	1		Cluster_69	1 (0%)	0 (0.0%)	0 (0.0%)	0 (0.0%)	0 (0.0%)	1		Cluster_89	0 (0.0%)	0 (0.0%)	0 (0.0%)	0 (0.0%)	3 (0.8%)	3
Cluster_104	0 (0.0%)	15 (0.8%)	4 (0.2%)	0 (0.0%)	0 (0.0%)	19		Cluster_70	1 (0%)	0 (0.0%)	0 (0.0%)	0 (0.0%)	0 (0.0%)	1		Cluster_93	0 (0.0%)	0 (0.0%)	0 (0.0%)	0 (0.0%)	1 (0.3%)	1
Cluster_107	0 (0.0%)	7 (0.4%)	5 (0.3%)	0 (0.0%)	0 (0.0%)	12		Cluster_71	1 (0%)	0 (0.0%)	0 (0.0%)	0 (0.0%)	0 (0.0%)	1		Cluster_97	0 (0.0%)	0 (0.0%)	0 (0.0%)	8 (1.5%)	6 (1.7%)	14
Cluster_74	0 (0.0%)	0 (0.0%)	1 (0.1%)	0 (0.0%)	0 (0.0%)	1		Cluster_72	3 (0%)	0 (0.0%)	0 (0.0%)	0 (0.0%)	2 (0.6%)	5		Cluster_98	0 (0.0%)	0 (0.0%)	6 (0.3%)	0 (0.0%)	1 (0.3%)	7
Cluster_75	0 (0.0%)	0 (0.0%)	3 (0.2%)	0 (0.0%)	0 (0.0%)	3		Cluster_73	1 (0%)	1 (0.1%)	0 (0.0%)	0 (0.0%)	0 (0.0%)	2		Cluster_73	0 (0.0%)	0 (0.0%)	0 (0.0%)	3 (0.6%)	0 (0.0%)	3
Cluster_77	0 (0.0%)	0 (0.0%)	1 (0.1%)	0 (0.0%)	0 (0.0%)	1		Cluster_75	33 (0.5%)	42 (2.4%)	0 (0.0%)	0 (0.0%)	0 (0.0%)	75		Cluster_90	0 (0.0%)	0 (0.0%)	0 (0.0%)	1 (0.2%)	0 (0.0%)	1
Cluster_78	0 (0.0%)	82 (4.6%)	3 (0.2%)	0 (0.0%)	0 (0.0%)	85		Cluster_76	2 (0%)	0 (0.0%)	0 (0.0%)	0 (0.0%)	0 (0.0%)	2		Cluster_96	0 (0.0%)	0 (0.0%)	0 (0.0%)	1 (0.2%)	0 (0.0%)	1
Cluster_80	0 (0.0%)	0 (0.0%)	2 (0.1%)	0 (0.0%)	0 (0.0%)	2		Cluster_77	1 (0%)	0 (0.0%)	0 (0.0%)	0 (0.0%)	0 (0.0%)	1		Cluster_46	0 (0.0%)	0 (0.0%)	2 (0.1%)	0 (0.0%)	0 (0.0%)	2
Cluster_89	0 (0.0%)	0 (0.0%)	1 (0.1%)	0 (0.0%)	0 (0.0%)	1		Cluster_79	2 (0%)	0 (0.0%)	0 (0.0%)	0 (0.0%)	0 (0.0%)	2		Cluster_62	0 (0.0%)	0 (0.0%)	1 (0.1%)	0 (0.0%)	0 (0.0%)	1
Cluster_93	0 (0.0%)	0 (0.0%)	1 (0.1%)	0 (0.0%)	0 (0.0%)	1		Cluster_80	2 (0%)	0 (0.0%)	0 (0.0%)	0 (0.0%)	0 (0.0%)	2		Cluster_64	0 (0.0%)	0 (0.0%)	1 (0.1%)	0 (0.0%)	0 (0.0%)	1
Cluster_95	0 (0.0%)	2 (0.1%)	4 (0.2%)	0 (0.0%)	0 (0.0%)	6		Cluster_81	8 (0.1%)	0 (0.0%)	0 (0.0%)	0 (0.0%)	0 (0.0%)	8		Cluster_65	0 (0.0%)	0 (0.0%)	2 (0.1%)	0 (0.0%)	0 (0.0%)	2
Cluster_96	0 (0.0%)	2 (0.1%)	3 (0.2%)	0 (0.0%)	0 (0.0%)	5		Cluster_82	2 (0%)	0 (0.0%)	0 (0.0%)	0 (0.0%)	0 (0.0%)	2		Cluster_74	0 (0.0%)	0 (0.0%)	1 (0.1%)	0 (0.0%)	0 (0.0%)	1
Cluster_98	0 (0.0%)	0 (0.0%)	2 (0.1%)	0 (0.0%)	0 (0.0%)	2		Cluster_83	11 (0.2%)	0 (0.0%)	0 (0.0%)	0 (0.0%)	1 (0.3%)	12		Cluster_80	0 (0.0%)	0 (0.0%)	21 (1.2%)	0 (0.0%)	0 (0.0%)	21
Cluster_99	0 (0.0%)	0 (0.0%)	3 (0.2%)	0 (0.0%)	0 (0.0%)	3		Cluster_84	1 (0%)	0 (0.0%)	0 (0.0%)	0 (0.0%)	0 (0.0%)	1		Cluster_86	0 (0.0%)	0 (0.0%)	1 (0.1%)	0 (0.0%)	0 (0.0%)	1
Cluster_25	0 (0.0%)	1 (0.1%)	0 (0.0%)	0 (0.0%)	0 (0.0%)	1		Cluster_85	1 (0%)	0 (0.0%)	0 (0.0%)	0 (0.0%)	0 (0.0%)	1		Cluster_91	0 (0.0%)	0 (0.0%)	1 (0.1%)	0 (0.0%)	0 (0.0%)	1
Cluster_91	0 (0.0%)	8 (0.5%)	0 (0.0%)	0 (0.0%)	0 (0.0%)	8		Cluster_86	2 (0%)	0 (0.0%)	0 (0.0%)	0 (0.0%)	0 (0.0%)	2		Cluster_92	0 (0.0%)	0 (0.0%)	3 (0.2%)	0 (0.0%)	0 (0.0%)	3
								Cluster_88	3 (0%)	0 (0.0%)	0 (0.0%)	0 (0.0%)	0 (0.0%)	3		Cluster_94	0 (0.0%)	0 (0.0%)	45 (2.5%)	0 (0.0%)	0 (0.0%)	45
								Cluster_89	2 (0%)	0 (0.0%)	0 (0.0%)	0 (0.0%)	0 (0.0%)	2		Cluster_100	0 (0.0%)	6 (0.3%)	0 (0.0%)	0 (0.0%)	0 (0.0%)	6
								Cluster_9	15 (0.2%)	236 (13.4%)	17 (1%)	0 (0.0%)	3 (0.8%)	271		Cluster_13	0 (0.0%)	2 (0.1%)	0 (0.0%)	0 (0.0%)	0 (0.0%)	2
								Cluster_91	1 (0%)	0 (0.0%)	0 (0.0%)	0 (0.0%)	0 (0.0%)	1		Cluster_29	0 (0.0%)	1 (0.1%)	0 (0.0%)	0 (0.0%)	0 (0.0%)	1
								Cluster_92	1 (0%)	0 (0.0%)	0 (0.0%)	0 (0.0%)	0 (0.0%)	1		Cluster_44	0 (0.0%)	1 (0.1%)	0 (0.0%)	0 (0.0%)	0 (0.0%)	1
								Cluster_93	1 (0%)	0 (0.0%)	0 (0.0%)	0 (0.0%)	0 (0.0%)	1		Cluster_48	0 (0.0%)	3 (0.2%)	0 (0.0%)	0 (0.0%)	0 (0.0%)	3
								Cluster_94	1 (0%)	0 (0.0%)	0 (0.0%)	0 (0.0%)	0 (0.0%)	1		Cluster_61	0 (0.0%)	3 (0.2%)	0 (0.0%)	0 (0.0%)	0 (0.0%)	3
								Cluster_95	6 (0.1%)	0 (0.0%)	0 (0.0%)	0 (0.0%)	0 (0.0%)	6		Cluster_68	0 (0.0%)	1 (0.1%)	0 (0.0%)	0 (0.0%)	0 (0.0%)	1
								Cluster_96	1 (0%)	0 (0.0%)	0 (0.0%)	0 (0.0%)	0 (0.0%)	1		Cluster_70	0 (0.0%)	1 (0.1%)	0 (0.0%)	0 (0.0%)	0 (0.0%)	1
								Cluster_97	2 (0%)	0 (0.0%)	0 (0.0%)	0 (0.0%)	0 (0.0%)	2		Cluster_72	0 (0.0%)	1 (0.1%)	0 (0.0%)	0 (0.0%)	0 (0.0%)	1
								Cluster_98	3 (0%)	0 (0.0%)	0 (0.0%)	0 (0.0%)	0 (0.0%)	3		Cluster_76	0 (0.0%)	6 (0.3%)	0 (0.0%)	0 (0.0%)	0 (0.0%)	6
								Cluster_99	1 (0%)	0 (0.0%)	0 (0.0%)	0 (0.0%)	0 (0.0%)	1		Cluster_82	0 (0.0%)	1 (0.1%)	0 (0.0%)	0 (0.0%)	0 (0.0%)	1
								Cluster_57	0 (0.0%)	212 (12%)	0 (0.0%)	0 (0.0%)	3 (0.8%)	215		Cluster_88	0 (0.0%)	20 (1.1%)	0 (0.0%)	0 (0.0%)	0 (0.0%)	20
								Cluster_78	0 (0.0%)	0 (0.0%)	0 (0.0%)	0 (0.0%)	2 (0.6%)	2		Cluster_95	0 (0.0%)	5 (0.3%)	0 (0.0%)	0 (0.0%)	0 (0.0%)	5
								Cluster_90	0 (0.0%)	0 (0.0%)	0 (0.0%)	0 (0.0%)	1 (0.3%)	1		Cluster_99	0 (0.0%)	2 (0.1%)	0 (0.0%)	0 (0.0%)	0 (0.0%)	2
								Cluster_12	0 (0.0%)	0 (0.0%)	1 (0.1%)	0 (0.0%)	0 (0.0%)	1
								Cluster_67	0 (0.0%)	0 (0.0%)	1 (0.1%)	0 (0.0%)	0 (0.0%)	1
								Cluster_87	0 (0.0%)	3 (0.2%)	0 (0.0%)	0 (0.0%)	0 (0.0%)	3

### Sheet: Table S6
Table S6. Recombination data for each penicillin-binding protein gene in relation to each species assessed in this study.
	Group	Species	Total_Genomes	Recombined_Genomes	Percent_Recombined	Total_Events	Events_Per_Genome	Total_DNA_Transferred	Mean_Transfer_Length	Median_Transfer_Length	Min_Transfer_Length	Max_Transfer_Length	DNA_Per_Genome
pbp1a	Mitis	S. pneumoniae	10554	2060	19,52	8286	0,79	1810773	218,53	174	2	1749	171,57
	Mitis	S. mitis	243	176	72,43	502	2,07	98314	195,84	118	1	1307	404,58
	Mitis	S. oralis	254	130	51,18	263	1,04	38664	147,01	106	1	1263	152,22
	Mitis	S. parasanguinis	174	13	7,47	18	0,1	192	10,67	7	4	44	1,1
	Mitis	S. cristatus	45	6	13,33	85	1,89	1124	13,22	7	1	181	24,98
	Mitis	S. gordonii	102	0	0	0	0	0	0	0	0	0	0
	Mitis	S. sanguinis	152	3	1,97	45	0,3	315	7	5	1	19	2,07
	Salivarius	S. salivarius	286	17	5,94	29	0,1	322	11,1	5	3	53	1,13
	Salivarius	S. vestibularis	37	34	91,89	41	1,11	874	21,32	26	2	29	23,62
	Bovis	S. gallolyticus	59	0	0	0	0	0	0	0	0	0	0
	Anginosus	S. anginosus	261	0	0	0	0	0	0	0	0	0	0
	Anginosus	S. constellatus	34	0	0	0	0	0	0	0	0	0	0
	Anginosus	S. intermedius	55	0	0	0	0	0	0	0	0	0	0
	Group	Species	Total_Genomes	Recombined_Genomes	Percent_Recombined	Total_Events	Events_Per_Genome	Total_DNA_Transferred	Mean_Transfer_Length	Median_Transfer_Length	Min_Transfer_Length	Max_Transfer_Length	DNA_Per_Genome
pbp2b	Mitis	S. pneumoniae	10597	1300	12,27	1966	0,19	864010	439,48	191	2	1745	81,53
	Mitis	S. mitis	243	145	59,67	267	1,1	55451	207,68	141	1	1411	228,19
	Mitis	S. oralis	253	163	64,43	286	1,13	91373	319,49	141	4	1441	361,16
	Mitis	S. parasanguinis	176	1	0,57	8	0,05	56	7	4	2	16	0,32
	Mitis	S. cristatus	46	4	8,7	89	1,93	578	6,49	4	1	81	12,57
	Mitis	S. gordonii	102	0	0	0	0	0	0	0	0	0	0
	Mitis	S. sanguinis	152	1	0,66	1	0,01	6	6	6	6	6	0,04
	Salivarius	S. salivarius	290	8	2,76	32	0,11	1944	60,75	30	1	355	6,7
	Salivarius	S. vestibularis	35	29	82,86	53	1,51	4828	91,09	55	20	286	137,94
	Bovis	S. gallolyticus	58	0	0	0	0	0	0	0	0	0	0
	Anginosus	S. anginosus	262	0	0	0	0	0	0	0	0	0	0
	Anginosus	S. constellatus	36	1	2,78	4	0,11	23	5,75	5,5	3	9	0,64
	Anginosus	S. intermedius	55	0	0	0	0	0	0	0	0	0	0
	Group	Species	Total_Genomes	Recombined_Genomes	Percent_Recombined	Total_Events	Events_Per_Genome	Total_DNA_Transferred	Mean_Transfer_Length	Median_Transfer_Length	Min_Transfer_Length	Max_Transfer_Length	DNA_Per_Genome
pbp2x	Mitis	S. pneumoniae	10089	4361	43,23	11758	1,17	4125262	350,85	267	1	1680	408,89
	Mitis	S. mitis	239	191	79,92	580	2,43	88731	152,98	104	1	1260	371,26
	Mitis	S. oralis	225	92	40,89	151	0,67	34821	230,6	188	2	1197	154,76
	Mitis	S. parasanguinis	137	19	13,87	186	1,36	1492	8,02	5	1	40	10,89
	Mitis	S. cristatus	41	5	12,2	43	1,05	397	9,23	7	1	40	9,68
	Mitis	S. gordonii	90	4	4,44	4	0,04	25	6,25	6	6	7	0,28
	Mitis	S. sanguinis	103	3	2,91	27	0,26	1754	64,96	20	2	502	17,03
	Salivarius	S. salivarius	244	92	37,7	97	0,4	14447	148,94	129	10	656	59,21
	Salivarius	S. vestibularis	32	5	15,62	5	0,16	1583	316,6	429	59	493	49,47
	Bovis	S. gallolyticus	43	0	0	0	0	0	0	0	0	0	0
	Anginosus	S. anginosus	164	0	0	0	0	0	0	0	0	0	0
	Anginosus	S. constellatus	27	1	3,7	1	0,04	4	4	4	4	4	0,15
	Anginosus	S. intermedius	45	0	0	0	0	0	0	0	0	0	0

### Sheet: Table S7
Table S7. Recombination data for S. pneumoniae categorized into groups based on prediction of minimum inhibitory concentration data.
	MIC category	N_Total	N_Recombined	Pct_Recombined	Avg_Recomb_Events	Avg_Total_DNA_bp	Median_Total_DNA_bp	Avg_Fragment_Length_bp	Median_Fragment_Length_bp
pbp1a	Susceptible	6105	33	0,54	1,18	522,67	224	498,01	224
	Penicillin R	1766	812	45,98	3,25	632,68	385	202,33	187
	Penicillin R + Cefuroxime R	1768	1008	57,01	4,74	1047,87	1026,5	302,35	200,8
	Three or more β-lactam R	543	10	1,84	3	1178,7	1045	651,72	703,12
	Other	250	181	72,4	3,98	1074,45	1027	435,19	226,29
pbp2b	MIC category	N_Total	N_Recombined	Pct_Recombined	Avg_Recomb_Events	Avg_Total_DNA_bp	Median_Total_DNA_bp	Avg_Fragment_Length_bp	Median_Fragment_Length_bp
	Susceptible	6103	54	0,88	1,07	356,13	338	333,71	338
	Penicillin R	1765	1011	57,28	1,54	765,07	681	571,37	539
	Penicillin R + Cefuroxime R	1770	179	10,11	1,53	291,59	258	231,38	127
	Three or more β-lactam R	544	4	0,74	1,5	919,5	920,5	472	473
	Other	250	19	7,6	1,47	241,95	127	198,48	91,67
pbp2x	MIC category	N_Total	N_Recombined	Pct_Recombined	Avg_Recomb_Events	Avg_Total_DNA_bp	Median_Total_DNA_bp	Avg_Fragment_Length_bp	Median_Fragment_Length_bp
	Susceptible	6066	515	8,49	2,47	514,45	491	212,44	209
	Penicillin R	1682	1679	99,82	3,21	869,74	874	296,41	282,8
	Penicillin R + Cefuroxime R	1555	1451	93,31	1,87	1032,2	611	549,83	428,5
	Three or more β-lactam R	452	450	99,56	3,58	1268,71	1780	333,26	384
	Other	219	188	85,84	2,79	1163,97	1302,5	518,65	384
